# Spatiotemporal dynamics of tumor microenvironment remodeling

**DOI:** 10.1101/2025.07.15.662972

**Authors:** Kamil Lisek, Tancredi Massimo Pentimalli, Ilan Theurillat, Svea Beier, Daniel León-Periñán, Anastasiya Boltengagen, Anna Antonatou, Tasneem Cheytan, Serafima Dubnov, Marion Müller, Florian Hubl, Artemis Xhuri, Hanna Romanowicz, Beata Smolarz, Elodie Montaudon, Sandra Raimundo, Anca Margineanu, Marie Schott, Séverine Kunz, Elisabetta Marangoni, Nikos Karaiskos, Dana Ishay Ronen, Stefan Florian, Mor Nitzan, Walter Birchmeier, Nikolaus Rajewsky

## Abstract

During tumorigenesis, interactions between tumor and stromal cells progressively remodel the tumor microenvironment (TME) towards pro-tumoral functions. Understanding early TME remodeling dynamics is therefore crucial for developing interceptive therapies. However, clinical samples typically provide isolated, late tumorigenesis snapshots. To overcome this limitation, we generated triple-negative breast cancer mice that develop multifocal, asynchronous tumors along a continuous luminal-to-basal transdifferentiation trajectory. Ordering spatial transcriptomes from 100+ ducts along this trajectory reveals the spatiotemporal dynamics and molecular mechanisms of TME remodeling, identifying early stromal programs and signaling axes as potential targets for disease interception before establishment of invasive niches. The stromal spatiotemporal remodeling dynamics are conserved across genetically heterogeneous patient-derived xenograft models and treatment-naïve human TNBC cohorts, supporting the translational relevance of our findings. Our study shows that temporal ordering of spatially-resolved disease snapshots unravels some of the molecular “forces” that, starting from the cell-of-origin, propel cells/microenvironments along a disease trajectory.
