## Supplementary material for "Spatiotemporal dynamics of tumor microenvironment remodeling": S5

### Sheet: IFs
target	species	ref	company
YFP	goat	ab6673	Abcam
YFP	mouse	11814460001	Roche
YFP	rabbit	AB183735	Abcam
Krt14	mouse	BLD-905301	OriGene
Krt8	guinea pig	GP-K8	Progen
Er	rabbit	PA1-309	Thermo Fisher Scientific
Pgr	rabbit	ab2765	Abcam
Her2	Rabbit	2242	Cell Signaling Technology
CD57	mouse	TBO1	Thermo Fisher Scientific
Trp63	rabbit	ab124762	Abcam
Trp73	mouse	1D12A12	Proteintech
Ncam1	rabbit	ab220360	Abcam
Ncam1	goat	AF2408	R&D Systems
Chl1	goat	AF2147	R&D Systems
Mrc1	rabbit	64693	Cell Signaling Technology
Gpnmb	goat	AF2330	R&D Systems
Lamc2	rabbit	T. Sasaki
Ecad	rabbit	3195S	Cell Signaling Technology
Tnc	mouse	NB110-68136	Novus Biologicals
tnc	rabbit	108930	Abcam
ecad	mouse	610181	BD Biosciences

### Sheet: FACs
target	Fluorphore	ref	Company
EPCAM	apc	1759182	Thermo Fisher Scientific (eBioscience™)
CD49f	PE	313612	BioLegend
Ncam1	PE	FAB7820P	R&D Systems
Cd45	PE	25-0451-81	Thermo Fisher Scientific (eBioscience™)
CD90	PE	12-0909-42	Thermo Fisher Scientific (eBioscience™)
